# Accelerating inference in genomic and proteomic foundation models via speculative decoding

**DOI:** 10.64898/2026.01.13.699044

**Authors:** Kimonas Provatas, Aris Karatzikos, Charalampos Koilakos, Michail Patsakis, Alexandros Tzanakakis, Akshatha Nayak, Ioannis Mouratidis, Evangelos Ioannis Avgoulas, Ilias Georgakopoulos-Soares

## Abstract

Genomic and protein foundation models (GFMs and PFMs) have demonstrated strong performance in learning the language of DNA and proteins, but their use in large-scale sequence generation is limited by the latency of autoregressive decoding. Because every token triggers a forward pass of a large Transformer, whose inference is relatively slow, long-sequence generation quickly becomes costly. In this work we adapt speculative decoding to a representative GFM: the DNA model DNAGPT and two representative PFMs: ProGen2 and ProtGPT2. We implement a probabilistic variant of speculative decoding, in which a lightweight draft model proposes short token spans and a larger target model verifies or corrects them in parallel, while preserving the target model’s sampling distribution. Across all three models we systematically study the effect of speculation window length, temperature, draft architecture and prompt length, and we benchmark tokens per second over multiple runs per configuration. Speculative decoding yields consistent speedups over standard key-value cached decoding, with maximum observed speedup reaching 100% increase, while average gains across models ranging between 20% and 40% (e.g. 1.2x–1.4×), without changing the underlying target model predictions. Our results show that speculative decoding is a practical and model-agnostic strategy for accelerating genomic and proteomic sequence generation without sacrificing prediction quality.
