## Supplementary Table 1 for "Accelerating inference in genomic and proteomic foundation models via speculative decoding"

### Sheet: DnaGPT
hg38 id	sequence
1	TAACCCTAACCCTAACCCTAACCCTAACCCTAACCCTAACCCTAACCCTAACCCTAACCCTAACCCTAACCCTAACCCTAACCCTAACCCTAACCCTAACCCTAACCCAACCCTAACCCTAACCCTAACCCTAACCCTAACCCTAACCCCTAACCCTAACCCTAACCCTAACCCTAACCTAACCCTAACCCTAACCCTAACCCTAACCCTAACCCTAACCCTAACCCTAACCCCTAACCCTAACCCTAAACCCTAAACCCTAACCCTAACCCTAACCCTAACCCTAACCCCAACCCCAACCCCAACCCCAACCCCAACCCCAACCCTAACCCCTAACCCTAACCCTAACCCTACCCTAACCCTAACCCTAACCCTAACCCTAACCCTAACCCCTAACCC…
2	ATCCGACATCAAGTGCCCACCTTGGCTCGTGGCTCTCACTGCAACGGGAAAGCCACAGACTGGGGTGAAGAGTTCAGTCACATGCGACCGGTGACTCCCTGTCCCCACCCCCATGACACTCCCCAGCCCTCCAAGGCCACTGTGTTTCCCAGTTAGCTCAGAGCCTCAGTCGATCCCTGACCCAGCACCGGGCACTGATGAGACAGCGGCTGTTTGAGGAGCCACCTCCCAGCCACCTCGGGGCCAGGGCCAGGGTGTGCAGCACCACTGTACAATGGGGAAACTGGCCCAGAGAGGTGAGGCAGCTTGCCTGGGGTCACAGAGCAAGGCAAAAGCAGCGCTGGGTACAAGCTCAAAACCATAGTGCCCAGGGCACTGCCGCTGCAGGCGCAGGCATCG…
3	CCTGGTGCTCCCACAAAGGAGAAGGGCTGATCACTCAAAGTTGCGAACACCAAGCTCAACAATGAGCCCTGGAAAATTTCTGGAATGGATTATTAAACAGAGAGTCTGTAAGCACTTAGAAAAGGCCGCGGTGAGTCCCAGGGGCCAGCACTGCTCGAAATGTACAGCATTTCTCTTTGTAACAGGATTATTAGCCTGCTGTGCCCGGGGAAAACATGCAGCACAGTGCATCTCGAGTCAGCAGGATTTTGACGGCTTCTAACAAAATCTTGTAGACAAGATGGAGCTATGGGGGTTGGAGGAGAGAACATATAGGAAAAATCAGAGCCAAATGAACCACAGCCCCAAAGGGCACAGTTGAACAATGGACTGATTCCAGCCTTGCACGGAGGGATCTGG…
4	GCTTCAGCCTGCACAGATAGGGGAGTAGGGGACAGAGCATTTGCTGAGAGGCCAGGAGCGCATAGATGGGACTCTGCTGATGCCTGCTGAGTGAATGAGGGAAAGGGCAGGGCCCGGGACTGGGGAATCTGTAGGGTCAATGGAGGAGTTCAGAGAAGGTGCAACATTTCTGACCCCCTACAAGGTGCTTGCTACCTGCCAGGCACCCTTTCCATACCTTGTCTCAGTTCAGCTCCCCACCTTGGATAAACAAGAAACCTTGGTTGCAGAGGAAAAAAGAGGCTGGAAACAAAGGGGTAGAAATGGGGTAGCAGGGGAGATTGCCTGATCAACTGCCAAATGGTACACAGTTCTGGAAAAGCACAAAAAATGTGCACACACGGGTTCTTCCCACTTTAA…
5	GGGGAAGCAAGGCGGAGTTGGGCAGCTCGTGTTCAATGGGTAGAGTTTCAGGCTGGGGTGATGGAAGGGTGCTGGAAATGAGTGGTAGTGATGGCGGCACAACAGTGTGAATCTACTTAATCCCACTGAACTGTATGCTGAAAAATGGTTTAGACGGTGAATTTTAGGTTATGTATGTTTTACCACAATTTTTAAAAAGCTAGTGAAAAGCTGGTAAAAAGAAAGAAAAGAGGCTTTTTTAAAAAGTTAAATATATAAAAAGAGCATCATCAGTCCAAAGTCCAGCAGTTGTCCCTCCTGGAATCCGTTGGCTTGCCTCCGGCATTTTTGGCCCTTGCCTTTTAGGGTTGCCAGATTAAAAGACAGGATGCCCAGCTAGTTTGAATTTTAGATAAACAA…
6	AGCAGCTTGGTGCCTCTGAAAGGGAGAGGGGTGGAGGGGAGACTAGAGAGGTGGGTAGGAATACTGGATTCCACTGACCACGTGCTGGATGTCACGCTTAGCCCTCCTGCTCTGTGCCGGGTTAGGCACCTGGTGTTTTACGTACATAATCTCAATTCTGTGAGGGCATCCGACCTGTGGGAAAAGAGCTGTTTGTTTCAAATGCCAGTCCTGCTTCCTAACAAGTGTTTAGAGCTTAATCGTGTTCAAAATACATATACAATGTTTAATACTTACAAGAATTTGGTGGGGAAAATATTACCATCTTTCCCTTTTGTGATTGGAGAAAAATGAGGCTTTGAAGGGTTTAAGAACTTGCCCAAGGTCGGCCAGGTGCAGTGGCTCATGTCTATAATCCCA…
7	GCCTCATGGAGGGGATCAGCTGCGAGGAGCTAAGAGCCCCCTCCAGTCGATGCTCACCAGGAAGCTGAGGTCTTGTGTCCAGCACCCTGCATAGAACTGAATGCTGCCATGTGAGCTTGGAAGCAGAGCCATCCACACAGCTGAGCCCTAGATGAGAACCCAGTGCTGGCTGACACCCTGATGGCACCTTACAGAGGACCAGTTAGGCTGTGCCAACTCCTGACCTGCAGAAGCTGGGGAACACTGGGTCGTATTTGCAGCTGCTGGATTTGTGGGAATTTGTCACACAGCAATTGGGAGTCACACAGCCTGTGACGCCCCAACAATCCACACCTCCTGCATCTCCCTGCCTTCACTTCCTAGCACACTGCCCTGACTCCCTCTGCCGCAGCCACGCTG…
8	TGAGATGTCCCCTCAAACCTGTTAGAATGGCTATTATCAAAAAGATGAAAGATAGCAACTATCAGAGAGGATGATAGAAAAGGGAACCCTTGCATCATGTACAAATTAAAAATAGAACTATCACATGATCCAAGAATCCTACTTCTGGGTATATAGCCAAAGGAATTGAAATCAATATGTCAAAGGGATATCTGCACTCCTATGTTATTGCAGCATGTTCACAATGGCCAAGATATAGAATCAACCTAACTGTTCATAGACAGATGAATGGATAAATGAAATGTGATATGGAAAATTATTCAGCCTTAAAAACAGTAGGAAATTCTGTCATTTGAGACAACGTGGATGAACCTAGAGGACATTAAGCTAAGTGAAATAAGCTAGACACAGAAAGACAAA…
9	AAACAGGTTAATCGCCACGACATAGTAGTATTTAGAGTTACTAGTAAGCCTGATGCCACTACACAATTCTAGCTTTTCTCTTTAGGATGATTGTTTCATTCAGTCTTATCTCTTTTAGAAAACATAGGAAAAAATTATTTAATAATAAAATTTAATTGGCAAAATGAAGGTATGGCTTATAAGAGTGTTTTCCTATTGTTTTCAGTGTAGGACTCACTGTTCTAAATAACTGGGACACCCAAGGATTCTGTAAAATGCCATCCAGTTATCATTTATATTCCCTAACTCAAAATTCATTCACATGTATTCATTTTTTTCTAAACAAATTAGCATGTAGAATTCTGGTTAAAATTTGGCATAGAACACCCGGGTATTTTTTCATAATGCACCCAATAACTG…
10	CAAGATCTTCCACTCAACAAGTCTGCAACTAAACTAGCCTTCCTCTTTTCAAACCTACTCTTCTTTCAGTGTTCTCAGTCACAATAATTTGTACCAACTAGTTACCTAGTTGCACAACCCAAAATCTGGGAAAAATAATAGATTTCTTTCTCCATAGTACCCCCAAATCAATAAATCATCAAGTCTTATTCTACCTTCCAAAGAGCCTTACATATGTTCCTTTATTTTCATCTGTAACACCACTATTCCTGTCTAAGCCTACCTATGTCATTTTTGGAAGAGAATATAGTCACCTATGCGACCTTCCCACTTAAAATCCTACTATTTACGCTTCAGTAAAAGAAAAAAAATTTTTAATCTAAGTATGTAATTCTTTTGCTGAAGACACTTCACTTGCTT…
11	AATATCACTTTCATGATGAGAGTCCTAGAGTGCTTGGTTTATATATTGTATCTTAGTTTTAACAGGATAAAACACTTGATCCTAAGCAGTAAACATGATTCTTCAGCTTCAACTTCATTTCTTTATAAATAACTATTTATGAATTGGTGTTGAGCTTAGTAAGTCACCAAACACCTTCTGCTCAGCAGCATAAAGGACATTTCCATGAAACCTCCCAGGGATAATCTTATTTACTCTATAATGTTTCCCGGGTTCAATTCCTCTCCCAAAATTCTTTGTTCTTAAGCCCCTATGATCTGGGTGATCTAAATATGGGTAAGAAGTCCAGGGATAGCACTATGAATGAAGTGAAAATAGTAAAACATAGTTAAAAATGTACAGATGCTCTCTGACTTATAA…
12	ATTGTGGTGACTCACTCAGCTCACTTTTAACTACTGCATGGTAATTAAAGATGCAAAATAAAATAAGTTACAAGAAGTGAGGTTTTTTATTGGTTAAAGCAATTTTTCTATATTTTCTCCGCAAGTTGGTCATAAAAGTTCTAAGCATTCCTCTTTTTATAAAATCGAAGCATTATTACTTACTCTCTTGTTAACCTATCTGGATTTTAATTTTGTAACTTTATTATATTTGTTTTGCTGTGATTCTTTAAAAAGCACCTTTAGACTCAGTGAGATAGCAAAAATATCCAAATAGGCCAAAAAATTGTGGCAATGTCCTCTCACTCAGGAAAATTCTGTGTGTTTTCTCTAATGGCCAAGGGAAAACTTGTGAGACTATAAAAGTTAGTCTCAGTACAC…
13	AGTTTTAGATCTTATATAACTGTGAGATTAATCTCAGATAATGACACAAAATATAGTGAAGTTGGTAAGTTATTTAGTAAAGCTCATGAAAATTGTGCCCTCCATTCCCATATAATTTAGTAATTGTCTAGGAACTTCCACATACATTGCCTCAATTTATCTTTCAACAACTTGTGTGTTATATTTTGGAATACAGATACAAAGTTATTATGCTTTCAAAATATTCTTTTGCTAATTCTTAGAACAAAGAAAGGCATAAATATATTAGTATTTGTGTACACCTGTTCCTTCCTGTGTGACCCTAAGTTTAGTAGAAGAAAGGAGAGAAAATATAGCCTAGCTTATAAATTTAAAAAAAAATTTATTTGGTCCATTTTGTGAAAAACATAAAAAAAGAAC…
14	ATACACTCTCCCAAGCCTAAACCAGGAAGAAGTTGAATCTCTGAATAGACCAATAACAGAAGCTGAAATTGTGGCAATAATCAATAGCTTACCAACCAAAAAGAGTCCAGGACCAGATGGATTCACAGCCGAATTCTACCAGAGGTACAAGGAGGAACTGGTACCATTCCTTCTGAAACTATTCCAATCAATAGAAAAAGAGGGAGTCCTCCCTAACTCATTTTATGAGGCCAGCATCATTCTGATACCAAAGCCAGGCAGAGACACAACAAAAAAAGAGAATTTTAGACCAATATCCTTGATGAACATTGATGCAAAAATCCTCAATAAAATACTGGCAAAACGAATCCAGCAGCACATCAAAAAGCTTATCCACCAAGATCAAGTGGGCTTCATCCC…
15	TAGCCAAAGCAAGACTAAGCAAAAAGAATAAATCTAGAGGCATCACATTACTCGACTTCAAACTATACTATAAGGCCATAGTCACCAAAACAGCATGGTACTGGTATAAAAATAGGCATATAGACCAATGGAATAGAATAAAGAACCCAGAAATAAAGCCAAATACTTTCAGCCAACTGATCTTTGACAAAGCAAGCAAAAACATAAAGTGGGGAAAGGACACCCTATTCAACAAATGGTGCTGGTATAATTGGCAAGCCACATGTAGAAGAATGCAACTGGATCCTCATCTCTCACCTTATAAACAAATCAACTCAAGATGGTTCACAGACTTAAATCTAAGACCTGAAACCATAAAAATTCTAGAAGATAAGATTGGAAAAACCCTTCTAGACATTG…
16	GACAATTCCACGAAAATTGTTGGGCATTTGAAAACCCAACTTTAAATAAAAGATAAAACATCTAGAGCAAATATCAAGGGAGGAATTAGAGGATTTGAATAAAACTATAAGCAATAACTATAGATAACACTTCTCTCAAAAACTGCAGAGTACACATTCTTCTCAAGTGAACATGGAACATTCTCCAGCACAGATGATATGTTAGGCCATAAGATAAGCTCAATAAACTTAAAAAGATTGAAATCATGCAAAGTATCTTCACTGGCCACAATGGAATGAAATAAGATATCAATAACAAAAGAAAAACTAGAAAATTTACAAATATTTGGAAATTAAACAACACAGTATTTACCAACCAATGAATCAAAGAACAAATCATGAGGGAAATTAGAAAATGTT…
17	TCTCTTGCTGCCCTGGAGACCAGCTGCCCCACGAAGGAAACAGAGCCAACCTGCTGCTTCCTGGGGGGAGACAGTCCCTCAGTCCCTCTGTCTCTGCCAATCAGTTAACCTGCTGCTTCCTGGAGGAAGACAGTCCCTCAGTCCCTCTGTCTCTGCCAACCAGTTAACCTGCTGCTTCCTGGAGGAAGACAGTCCCTCAGTCCCTCTGTCTCTGCCAACCAGTTAACCTGCTGCTTCATGGAGGAAGACAGTCCCTCAGTCCCTCTGTCTCTGCCAACCAGTTAACCTGCTGCTTCCTGGAGGAAGACAGTCCCTCTGTCCCTCTGTCTCTGCCAACCAGTTAACCTGCTGCTTCCTGGAGGAAGACAGTCCCTCTGTCCCTCTGTCTCTGCCAACCAG…
18	TTTTTATTTTTTATTTTTTAGTAGAGACTGTGTTTCACTGTGTTAGCCAGGATGGTCTCCATCTCCTGACCTCGTGATCCTTGCAAAGGGACATGCAGACCACATTAGTGAGAATATGTGCCTGTATTTTGCAATCTGTAACATGGGCATAAACTAAATGTTTTCCAAAGGGAATAGGGCAAAACAAAAAGGACCTTGACCACTCCTTGGCCCTGAATAAATCCAGGAAGCCTAAGAGTATGACTATCCTGAGGTAGAAAGAGGGTCACATGCTGGATAAGAGGTACCTGGGCTCTCCACTTACAAGAAGAGAGCATGGTTACATTTATAATCACCATTCCCAACATGCTGTGAGTGCAGGCAGCTACCAGGAGGAGAACAAAGGAAATAACCAGGACA…
19	ACTAAGCACACAGAGAATAATGTCTAGAATCTGAGTGCCATGTTATCAAATTGTACTGAGACTCTTGCAGTCACACAGGCTGACATGTAAGCATCGCCATGCCTAGTACAGACTCTCCCTGCAGATGAAATTATATGGGATGCTAAATTATAATGAGAACAATGTTTGGTGAGCCAAAACTACAACAAGGGAAGCTAATTGGATGAATTTATAAAAATATGCCTCAGCCAAAATAGCTTAATTCACTCTCCCTTATCATAAGGATAATCTTGCCTAAAGGGACAGTAATATTAAAGACACTAGGAATAACCTCTGTACTTTGGACAGTAGACCTGCATAGCCCATTAGGCCTCAATGAAGTCTTATGCAAGACCAGAAGCCAATTTGCCATTTAAGGTG…
20	TGGGGGCCACTGCAGAAGAAATTCCAGAACACTGGACTGGAGAGCACCTCACTTTCCTTACAGCTCTAAGTTTCTGACTCAGTGACCTGATTCACTACCATATACACAAAGACCCACTTACACAAATGACTGTTCTTCACACTAGGCCCATGGAGACAGGGATAAAATTCTGAATTTGCTCAGATACCTTCTCCGCTACTGACATCTAGGCATTACACAATTCATCTCTTCATATTTAACCTTTGAAGTTTGCTACTTCTCAGAGAGACTAATGAGTAGTGAGCAAATATCCTGAAGCTGAGAATGCTTCTACCTCCTCTCAAAACAACGGAATATTCATCAAAACACAGCAGTTCTGCACTTAACTTTAGGCCTTTTCTAACACCTTGTTTCTTGGCA…
21	ACCATGTCCACCTTTATGCTTTTTAAAGTGAAAAACCATACTAAGAATGAGGCAGCTCAACTTAATAATAAAAACATTTCAAATGTAAAGAAATTTACAAAAGAAAAACAATCAACCCCATTAAAATTGGGCAAAGGGAATGAACAGACACTTTTCAAAAGAATACATGCATGCAGCCAACAAACATACAAAAAAAAAGTTCAACATCACTGATCATTAGAGAAATGCAAATCAAAACCATAATGAGATACCATCTCACACCAGTCAGAATAGCTATCATTAAAAAGTCAAAAAATAACAGATGCTAGTGAGGCTATGGAGAAAAGGGAATGCTTATACACTGTTGTTGGGTGTGCAAATCAGTTCAATCATTGTGCAAGGAAAGTGATTCCTCAAAGA…
22	GTTCTGTGCCCACACTCTAGACTGTCAGGCTAAGATCTCTGATATAAAACAGACCTCTTCTGATTTTGTCTAGCTGCTTTTCTAATATCTATTCACCAAGCTCTTCCAATAATAGCATAAGGCCCTAATTAATATTAAACTTTTATCATTATAATACATAGGATGTCTTCTGTTTTCCTGATCAAATTCTGACTACTATTAAAATATAAAGAATTGTCCAGAAATATATAAAAAAAGAATCACACATTGATCTTCTTTAAATGAAAATATAACAATTGTATGGACTAGGATGATTACAGTTGTTCAGTTCTGACTGTTATTTGAAGAAAAAAGCAATAAGAAGCCTCAGCAACTTAACAGAAGGAGCTGCCATTTACTAGGAGAAAAGATTGTGGATGA…
23	CTTACTAAAGAAAAACCAGAAAGTAATAAACCATCTACGCTAAGACATAAAATTCAGTTGTTTAGTTACAAGATAGAATGTGGCCTTGTAAGAAAGCAAATTAACTTCTAACATACAAAGCCTTAGAGAAGATTCAAGTGACTGACGGATCTTAAACAGAGCTATTATTACAACTCGAACTGCAGTAAAATATCCTCAGCAACATAGATGTGTGTGTTTCACTAGTCAGAGCAATACAAATTTAATGAAACTCCACTGGTGGTGTTTTTAATCAGACAATTTCTGAAGATGTCCTGGCTTATTCACAGATGCAAGCCAAATCTCTAGAAGAGTACCATAATAAGAAAAAAAAGAATACAGGCAATTGAGAGCTGTTCCAAAGTTTAGGGAGTTTTTGTA…
24	AAATTACATTACATATCAAACATAAACCCATTAATCAAATACTAAAGAAATTTCTGAGTTAAATGGTATAATGTTAGCTTATGCCAGAGCTGACCTTGAAAGATTGTTCAAATATGGCTCAGTGTGATTGAAAGTTCTGTGTGAATATGTTTTTGGAAAGATCCAACAGCAACACCTTAGTGTATGTTTTTGAAATAAAATATATCTGAGTAGCAGCAAAGTTATTCTCAAATTTCCATTTTATAGCTGGAGATGTTATACCGTGACGTACATGATAGGACCCAATATGGATCAATCCCTTTTAGAAGTCAATCAGGAAGAGGGGAGCAGTTAAAACAGTTGCTTGGTTTACAAACATTAGAACAATTTTCTTATTCACACCATCTGATTATTGTATGT…
25	CTGGGTGTGGTGGCTCAAGCCTGTAATCCCAACACTTTGGGAGGCCGAGGCAGGCAGATTAAGAGGTCAGGAGTTCAAGACCAGCCTGTCCAACATGACAAAGCCCCATCTCTACTAAAAATACAAAAATTAGCCGGGTGTGGTGGCACACACCTGTAGTCCCAGCTACTTGGGAGGCTGAGGCAGGAGAATCGCTTGAACCCAGGAAGCGGAGGTTGGAGTGCAATGTGAGCCGAGACCACACATTACACTCCAGCCTGGGTGACAGAGCATGACTCTGTCTCAAAAAGAAAAAAAAAAGAGACAGAGAAAAGAAAGCCAACAAGACACCATTAAGCAAACCATTGTCAGGTTATGGGAGTTTGAGAAGGAAAGTAGAGAAAGGAGAATAAAGCTTAT…
26	GAAGGGAAAAACAGGGCCTGGAATGGCCGACGTGAGGAATGAGCTGGGCCTAAAGAGGCCACTGGCAGGCAGGAGCTGGACCTGCCGAAGTGGCCGAAAGGCAGGAGCTTTGGACTGGGGAGGCCGCAGTGAGGCGAGAGCTAGCTGGGCGTGGAGAGTCCGCTGTGAGGCCGAGGCCGAGGCTGGGCCCGTGCAGGCCTTCGAGACGCAGGAGGCCGGGCCTGCAAAGGCCGACTGGAGATCAAGTTCTGCGCCTGAAGAGGCTGCCAAAAGTCAAAAGCGGGGCCTGGGAAGGCCGCCGAGAGCCATGAGCTGGGCTGGGCCGAAAGAGGCCACTGGGAGGCAGGAGGAGCTGGGCCTGGAGAGGCTGACTCGAGGAAGTTTTGCACCTGGAGAGGC…
27	GGGAATGTGAGCAAAGGGGAGTGGCTGTAAATACAGACGAAGCTTCCCTCACTCCCTCACTCGACACCGCTCACCTCCTGCTGTGTGGCTCCTTGCGGCTCCATGGCTCAGGGGTTGGGGACCCCTGCTCAAGTGCATCCAAAACGACCCTTCCCACACCAGTCTTCACAGTGGTCAAGGGCAGCAACCACTTAGCTCCCAAGGCATGTGCCTCAGCTGGCATTTCGTCACAATCAACAGTAAGTGGTAGCTTGAGTCACTGTGAGGTCACCTACTGGAAATCACCAGCATCCCATTTCCCACTGGCAAAGAGCTCAGCACTGCCCCCTGGGAAACCAAACCTATGCCCAAATCCCATCTGTGTGGGTTTACCTCCTGGGACCCTTCCTAACATATAAC…
28	GCTCATGCCTGTAATCCCAGCAATTTGGGAAGCCTAGGCAGGAGGATCGCTTGAGGCCAGGAGTTGGAGACCAATCAGTGCTAAATAGTGAGACTCTGTGTCTACCAAAAAAAAGAGACATTAGCCAGGTGTGGTGGTGGTGCACACCCGTAGTTCCAGCTACTTGGGAGTCTGGGGTGGGAGAAATCCCTTGAGCCTGGGAAGTCTACACTACAGTGAGCCAAGATTGTGCCACTGCACTCCAGCCTGGGCGACAGAGTGAGACCCTGTCTTAGAAAGAAAAAAGAAAAGAAAGTGTTAATCCCCCTATGGGAATCTCCTCTTCTCCTGCCCTCTCTGGAACCTCACTTGTCAGTTCTTCCTCCCACTTTCCTGTATCTTTAACCTATCCCCCACTTT…
29	TATATTTGATTACTATATTGAAAAATAAACTGATTACATAGCCAACAATTGGACAGGGGTCTCCTCATCCACAGCCACACAAACCCGATCATGCAGCTGTATGGTTACAAGGCCTACATAGCCTAGAAGGGACTGGTCTGACTTGAGATTTCATTTGTATTTGTATTTTGAGACAGGGTCCCACTCTGTCACCCAGGATGGAGTGCAGTGGTATAATCATAGCTCACTGCAACCTTGACCAACTGGGCTCAAGAGATGCTCCTGCCTCAGCTGCCCCCATACCTGGGAATACAGGCAAGTATCACCATGTCAGGCATTTTTTTCATTTTTGTAGAGAGAGAAGACTTGCTATGTTGCCCAAGCTGGCCTCAAACTCCTAGAATCAAGAGATCTGCCCAT…
30	CTCTTTTGTACTCTTTCCCTTTATTTCTCAGACTGGCTGACACTCAGGGAAAATAGAAAAGAACCTACATGAAATATCAGGGGTGAATTTCCCCCGATATCACACTGGCTCTTCTCTCACCTGTCTACCTGCTTAACTTAATAGGAGAGGCAATGCATGGTGCTCATGAACAAGGCAAGCATTAAAGTCAGACCAGACTAACATTTGACTCAGTCCTAATATTCAGGTGAGCTTGGGCAAATCGCTCATTAACCCCAAGTCTTCATCATTTTGTGCATATAATGGGGATAACTGTGGCACCCACCTGTTTTTGTGAGAATCAATGAAATATTATGCTTGATGTTATTGTGATCATGATACTATCTGACAAGGGCAGTGATGCATGATAACATCAAAAAA…
31	TATGAGCATGGTCCTGAATGACTCCTCTACATACTACTCTGGGTGGCTTGAAGTGAATTTGATACAAGAACTGGAGCGAGGGCAAAGCAGAGCTAGATCTAGGATTAATGTGCTTGGGCCCAGCTCCTCACTACTCACCTATGAGTCTAGTTCCAGAACCCAAGTAGAGGATGGGGAAACAAGGCTCCTGACTTTTTTTCCCTAATATCTGCATCTCTTTCACATTTCTTATCTCCTTGCAAAGAAACTAAACAGGCTCAACTGAAATAACTAAATGATTAAACCCTATACAGAGAATCTCCAAAGACTGACAAAATATCATTCAAGACTGTTACACAGACAACCTTGAGGATGACTTGATGTACCAGTGATCTACAATATTTGGGATCATTCCAAATT…
32	TTAAATCCAAGTGCAGTGACACACCCATAATCCCAAGCACTTTGGGAGGCTGAGGCGGGTGAATCTCCTGAAGTCAGGAGTTCAAGGCCAGCCTGGCCAACATGGTGAAACCCCAACTCTACTACAAATACAAAAATTAGGCAGGCGTGGTGGCAGAGGCCTGTAATCCCAGCTACTTAGGAGGCTGAGGCAGGGAGAATTGCTTGAACACAGGAGGTGAGCTTGCCATGAGCTGAGATCATACCACTGCACTCCAGCGTGCGTGACAGAACAAAACTTCAACCTCCAAAAAAAAAAAAAAAAAAAAAAACAGCTAGCAGGTGACATTTGCTATAGGGAGACTAGGGATATGATCTTGCTGCAATCTTTCCATTTTAGTAAATCTAAACAAGTGTGAAT…
33	GTAGCATGCCTAGCTAATTTTTGTATTTCTAGTAGAGATGCGGTTTTGCCATGTTGCCCAGGCTGGACTCGAACTCCTTGCCTCAAGTAGTCCACCTGTCTCAGCCCCGCAAAGTGCTGCTATTATAGGAGTGAGCCACTGCACCCAGCATTTGCCAAGACCTTTGATGGCAGGCTTTTTCCAGGTGATCAGTCCTTGTCTGGTCTGGCTCTGCCCCACTCTCCTTCTCACCTAGTTGGAATCCCTAGCTACTTTTCAGTAGAGGAGAGTGTGTACCCCAATCCCAGCTTGGTTCAGATCTGCATTTAACTCATGGAACCTGGCTGCTCCCCAGGTTCTGAAGAAAAAAACGGTCTCTCTGTGGGTATGATAAAGGATGGGCCTGTCCCCAGGACCCTG…
34	AGAAAGCCTGTGTATAAATGAGCAGTGAGATATTCAAGCACAGCACACACACACTTCTCAGGACAGCTGTCGTGAGTGTTCCATGCTCGTTTCCTTCTGGATACATCAGCAACTCACTCTGCTATGATCCTGCAATACATCTCATGTTAGAATTAGAGACATCTGGGCCAGGCACAGTGGCTGACGCCTGTAATCCTAACACTTTGGGAAGCCGAGGCAGGCAGATCACCTAAGGTCAGGAGTTCGAGACCAGCCTGGCCAACATGGTGAAATGCTGTCTCTACCAAAAATACAAAAAATTAGCTGGGCATGGTGGCGCGCGCCTGTAATCCCAGCTACTCGGGAGCCTGAGGCAGGAGAATCGCTTGAACCCGGGAGGTGGAGGTTGCAGTGAGCCGA…
35	CAAACATGTCTTAATAGCCTTTACATTATGTAATAGTGTAATACAAATAATAATTTATTATTAGTAATAATGTGAAATTATTTACAGTACCCTAACCCTAACCCTAACCCCTAATCCTAACCCTAATCCTAACCCTAACCCTAACCCTAACCCCTAACCCCTAACCCTAACCCTAAAACCCTAACCATAACCCTTACCCTTACCCTAATCCTAACCCTAATCCTTACCCTTACCCTTACCCTGACCCTAACCCTAATCCTTACCCTTATCCTACCCCTAACCCTTAACCCCTAACCGCTAGCCCTAACCCTTAACCCTAACCATAACCCTAAAACGCTAACCCTCATCCTCACCCTCACACCTCACCCTCACCCAAACCATAATCCCTAACCCCTAACT…
36	TGGAGCCGTCCCCCCATGGAGCACAGGCAGACAAAAGTCCCCGCCCCAGCTGTGTGGCCTCAAGCCAGCCTTCCGCTCCTTGAAGCTGGTCTCCACACAGTGCTGGTTCCGTCACCCCCTCCCAAGGAAGTAGGTCTGAGCAGCTTGTCCTGGCTGTGTCCATGTCAGAGCAACGGCCCAAGTCTGGGTCTGGGGGGGAAGGTGTCATGGAGCCCCCTAGGATTCCCAGTCGTCCTCGTCCTCCTCTGCCTGTGGCTGCTGCGGTGGCGGCAGAGGAGGGATGGAGTCTGACACGCGGGCAAAGGCTCCTCCGGGCCCCTCACCAGCCCCAGGTCCTTTCCCAGAGATGCCTGGAGGGAAAAGGCTGAGTGAGGGTGGTTGGTGGGAAACCCTGGTTCC…
37	TCTAAAGGTTGGAATGAATGGCCTAGAATCCGACCCAATAAGCCAAAGCCACTTCCACCAACGTTAGAAGGCCTTGGCCCCCAGAGAGCCAATTTCACAATCCAGAAGTCCCCGCGCCCTAATGGGTCTGCCCTGATTACTCCTGGCTCCTTGTGTGCAGGGGGCTCAGGCATGGCAGGGCTGGGAGTACCAGCAGGCACTCAAGCGGCTTAAGTGTTCCATGACAGACTGGTATGAAGGTGGCCACAATTCAGAAAGAAAAAAGAAGAGCACCATCTCCTTCCAGTGAGGAAGCGGGGCCACCACCCAGCGTGTGCTCCATCTTTTCTGGCTGGGGAGAGGCCTTCATCTGCTGTAAAGGGTCCTCCAGCACAAGCTGTCTTAATTGACCCTAGTTCC…
38	GAGGAAAAGCATGAGTTGTGAGAGCAGAGCCACCACAGGAAACCAGGAGGCTAAGTGGGGTGGAAGGGAGTGAGCTCTCGGACTCCCAGGAGTAAAAGCTTCCAAGTTGGGCTCTCACTTCAGCCCCTCCCACACAGGGAAACCAGATGGGTTCCCCAGGACCAGGATTCCCCAAGGGGGCTGCTCCCAGAGGGTGTGTTGCTGGGATTGCCCAGGACAGGGATGGCCCTCTCATCAGGTGGGGGTGAGTGGCAGCACCCACCTGCTGAAGATGTCTCCAGAGACCTTCTGCAGGTACTGCAGGGCATCCGCCATCTGCTGGACGGCCTCCTCTCGCCGCAGGTCTGGCTGGATGAGGGGCACGGCATAGGTCTGACCTGCCAGGGAGTGCTGCATCCT…
39	GGAGCGCTGTCCTGTCGGGCCGAGTCGCGGGCCTGGGCACGGAACTCACGCTCACTCCGAGCTCCCGACGTGCACACGGCTCCCATGCGTTGTCTTCCGAGCGTCAGGCCGCCCCTACCCGTGCTTTCTGCTCTGCAGACCCTCTTCCCAGACCTCCGTCCTTTGTCCCATCGCTGCCTTCCCCTCAAGCTCAGGGCCAAGCTGTCCGCCAGCCTCGGCTCCTCCGGGCAGCCCTTGCCCGGGGTGCGCCCCGGGGCAGGACCCCCAGCCCAGGCCCAGGGCCCGCCCCTGCCCTCCAGCCCTACGCCTTGACCCGCTTTCCTGCGTCTCTCAGCCTACCTGACCTTGTCTTTACCTCTGTGGGCAGCTCCCTTGTGATCTGCTTAGTTCCCACCCCCC…
40	CCGAGATCGCACTGCTGCACTCCAGCCTGGGCGACAGAGCAAGACTCTGTCTCTAAATAAATAAATAAATAAATGTTGTCTGCCACAGAAAAAATCGAATATTTTGGTAGAAACCCCGTCTCTACCAAAAATACAAAAATTAGATGGGCAGGACGGCATGTGCCTGTAGTCCCAGGTAATCAGGAGGCTGAGGAGGGAGGATCGTTTGCACCCAGGAGGTAGAGGTTGCAGTGAGCTGACATTGCACCTTTGCACTCCAGCCTGGGCGATAGAGCCAGACCCTGTCTCAAAAAAAATTTTTTTAAATGAAAACTATAGCCATTGTGAGTTATCAGATTCTAGTCTTGTTTCTTGTTTCTGGGCTATTTTTACCTCTTTGTAAACTGGATCCTGCCATCT…
50

### Sheet: ProGen2
Sequence
1M
1MK
1MKWVTFISLLLLFSSAYSRGVFRR
1MKWVTFISLLLLFSSAYSRGVFRRDTHKSEIAHRFKDLGE
1MALWMRLLPLLALLALWGPDPAAA
1MVLSPADKTNVKAAWGKVGAHAGEYGAEALERMFLSFPTTKTYFPHFDL
1MGSSHHHHHHSSGLVPRGSHM
1MSDTLQPPPVSVRPGS

### Sheet: ProtGPT2
Sequence
<|endoftext|>M
<|endoftext|>MK
<|endoftext|>MKWVTFISLLLLFSSAYSRGVFRR
<|endoftext|>MKWVTFISLLLLFSSAYSRGVFRRDTHKSEIAHRFKDLGE
<|endoftext|>MALWMRLLPLLALLALWGPDPAAA
<|endoftext|>MVLSPADKTNVKAAWGKVGAHAGEYGAEALERMFLSFPTTKTYFPHFDL
<|endoftext|>MGSSHHHHHHSSGLVPRGSHM
<|endoftext|>MSDTLQPPPVSVRPGS
